# Imputed gene associations identify replicable *trans*-acting genes enriched in transcription pathways and complex traits

**DOI:** 10.1101/471748

**Authors:** Heather E. Wheeler, Sally Ploch, Alvaro N. Barbeira, Rodrigo Bonazzola, Angela Andaleon, Alireza Fotuhi Sishpirani, Ashis Saha, Alexis Battle, Sushmita Roy, Hae Kyung Im

## Abstract

Regulation of gene expression is an important mechanism through which genetic variation can affect complex traits. A substantial portion of gene expression variation can be explained by both local (*cis*) and distal (*trans*) genetic variation. Much progress has been made in uncovering *cis*-acting expression quantitative trait loci (cis-eQTL), but *trans*-eQTL have been more difficult to identify and replicate. Here we take advantage of our ability to predict the *cis* component of gene expression coupled with gene mapping methods such as PrediXcan to identify high confidence candidate *trans*-acting genes and their targets. That is, we correlate the *cis* component of gene expression with observed expression of genes in different chromosomes. Leveraging the shared *cis*-acting regulation across tissues, we combine the evidence of association across all available GTEx tissues and find 2356 *trans*-acting/target gene pairs with high mappability scores. Reassuringly, *trans*-acting genes are enriched in transcription and nucleic acid binding pathways and target genes are enriched in known transcription factor binding sites. Interestingly, *trans*-acting genes are more significantly associated with selected complex traits and diseases than target or background genes, consistent with percolating *trans* effects. Our scripts and summary statistics are publicly available for future studies of *trans*-acting gene regulation.
