## Supplementary material for "Imputed gene associations identify replicable *trans*-acting genes enriched in transcription pathways and complex traits": Table S1

predgene	predname	predChr	predS1	predS2	obsgene	obsname	obsChr	obsS1	obsS2	FHS_stat	FHS_beta	FHS_pval	FHS_FDR	DGN_stat	DGN_beta	DGN_pval	DGN_FDR	trans_eQTL_in_trans_eQTLGen	trans_eQTL_is_cis_eQTL
ENSG00000138468	SENP7	3	101043049	101232085	ENSG00000196724	ZNF418	19	58433252	58446761	16.70791332	0.199612198	5.72E-61	1.38E-53	15.97586656	1.280476279	6.86E-51	3.70E-49	No	NA
ENSG00000005020	SKAP2	7	26706681	27034858	ENSG00000176358	TAC4	17	47915671	47925379	13.95393153	0.092787813	2.05E-43	2.48E-36	-2.181176765	-0.129578046	0.029422927	0.941533664	No	NA
ENSG00000105997	HOXA3	7	27145803	27179844	ENSG00000176358	TAC4	17	47915671	47925379	13.70093842	0.763534102	6.03E-42	4.86E-35	-2.069285944	-1.068477615	0.038798003	1	No	NA
ENSG00000105996	HOXA2	7	27139721	27142430	ENSG00000176358	TAC4	17	47915671	47925379	12.54729803	0.18749007	1.46E-35	8.86E-29	-2.358531504	-0.315882566	0.018555707	0.612338331	No	NA
ENSG00000105991	HOXA1	7	27132612	27135615	ENSG00000176358	TAC4	17	47915671	47925379	11.44007194	0.187446781	6.38E-30	3.08E-23	-2.486317297	-0.362728106	0.013083739	0.444847126	No	NA
ENSG00000112701	SENP6	6	76311225	76427997	ENSG00000124102	PI3	20	43803517	43805185	-9.085646767	-0.188823096	1.47E-19	5.94E-13	-6.392679159	-0.399201448	2.59E-10	1.30E-08	No	NA
ENSG00000166323	C11orf65	11	108179246	108338258	ENSG00000197409	HIST1H3D	6	26197068	26197497	-8.298268117	-3.813023656	1.36E-16	4.69E-10	NA	NA	NA	NA	No	NA
ENSG00000136819	C9orf78	9	132589569	132598142	ENSG00000128294	TPST2	22	26921458	26992681	8.143595228	0.042395873	4.84E-16	1.46E-09	1.516784835	0.087094208	0.129664533	1	No	NA
ENSG00000149311	ATM	11	108094805	108239829	ENSG00000197409	HIST1H3D	6	26197068	26197497	8.039722736	0.255617612	1.12E-15	3.02E-09	4.555067924	0.737403082	5.94E-06	0.00027918	No	NA
ENSG00000136827	TOR1A	9	132575223	132586413	ENSG00000128294	TPST2	22	26921458	26992681	8.024511237	0.057011326	1.27E-15	3.07E-09	1.847075646	0.145997359	0.065057115	1	No	NA
ENSG00000136816	TOR1B	9	132565432	132573560	ENSG00000128294	TPST2	22	26921458	26992681	8.012546242	0.052983521	1.40E-15	3.07E-09	1.426426719	0.104030298	0.154084455	1	No	NA
ENSG00000181007	ZFP82	19	36874022	36909558	ENSG00000116962	NID1	1	236139130	236228462	-7.240745271	-0.105276918	5.17E-13	1.04E-06	-6.443260002	-0.881908077	1.88E-10	9.59E-09	No	NA
ENSG00000139531	SUOX	12	56390964	56400425	ENSG00000105085	MED26	19	16698215	16739873	-7.15115689	-0.083282921	9.89E-13	1.84E-06	-1.162121871	-0.139895747	0.245487348	1	Yes	Yes
ENSG00000128973	CLN6	15	68499330	68549444	ENSG00000180423	HARBI1	11	46624411	46638777	-7.099208182	-0.063173235	1.44E-12	2.48E-06	2.640182241	0.22880619	0.008426474	0.29492659	No	NA
ENSG00000138468	SENP7	3	101043049	101232085	ENSG00000196247	ZNF107	7	64126511	64171404	7.07356977	0.128495745	1.73E-12	2.78E-06	4.010678569	0.360187241	6.55E-05	0.0028165	No	NA
ENSG00000115232	ITGA4	2	182321934	182400914	ENSG00000096006	CRISP3	6	49695097	49712150	-6.916818483	-0.160072074	5.22E-12	7.43E-06	-2.962212162	-0.316689727	0.00313295	0.113620562	Yes	Yes
ENSG00000138468	SENP7	3	101043049	101232085	ENSG00000176293	ZNF135	19	58570607	58593375	6.918801673	0.058942352	5.15E-12	7.43E-06	9.115416685	0.790814518	4.80E-19	2.54E-17	No	NA
ENSG00000146576	C7orf26	7	6629648	6648357	ENSG00000124102	PI3	20	43803517	43805185	-6.757535417	-0.367899621	1.57E-11	2.11E-05	-4.188224838	-0.702433186	3.08E-05	0.0014076	No	NA
ENSG00000144488	ESPNL	2	239008798	239041928	ENSG00000088854	C20orf194	20	3229951	3388272	6.695503896	0.322906247	2.39E-11	3.05E-05	-0.963025569	-0.160155072	0.335787741	1	No	NA
ENSG00000123636	BAZ2B	2	160175490	160473203	ENSG00000146426	TIAM2	6	155181872	155575707	-6.601569447	-0.098167829	4.51E-11	5.45E-05	-3.589852295	-0.454473866	0.000348352	0.014282432	No	NA
ENSG00000118495	PLAGL1	6	144261437	144385735	ENSG00000135378	PRRG4	11	32851489	32879669	-6.593924484	-0.169646013	4.74E-11	5.46E-05	-3.164454359	-0.359137746	0.001604777	0.062586303	No	NA
ENSG00000188511	C22orf34	22	49808176	50051190	ENSG00000149575	SCN2B	11	118032666	118047388	-6.444777911	-0.058485577	1.27E-10	0.000139635	0.788438095	0.064200855	0.430643604	1	No	NA
ENSG00000188452	CERKL	2	182401403	182521843	ENSG00000096006	CRISP3	6	49695097	49712150	-6.417452922	-0.124210953	1.52E-10	0.000159629	-3.118355308	-0.289804586	0.001875199	0.071257562	Yes	Yes
ENSG00000188511	C22orf34	22	49808176	50051190	ENSG00000154319	FAM167A	8	11278972	11332224	-6.312353051	-0.05856202	2.99E-10	0.000301668	-0.193818688	-0.015787257	0.846360638	1	No	NA
ENSG00000176024	ZNF613	19	52430400	52452012	ENSG00000164659	KIAA1324L	7	86506222	86689015	-6.20709189	-0.302426523	5.85E-10	0.000565682	-4.650438005	-1.363852026	3.80E-06	0.0001824	No	NA
ENSG00000123636	BAZ2B	2	160175490	160473203	ENSG00000116991	SIPA1L2	1	232533711	232697304	-6.004018086	-0.110253796	2.07E-09	0.001921051	-2.968432806	-0.376625979	0.003070826	0.113620562	No	NA
ENSG00000145217	SLC26A1	4	972861	987228	ENSG00000132740	IGHMBP2	11	68671310	68708067	-5.962378747	-0.54322293	2.66E-09	0.002384532	1.281098524	0.113852798	0.200481888	1	No	NA
ENSG00000174885	NLRP6	11	278365	285359	ENSG00000138722	MMRN1	4	90800683	90875780	-5.949573466	-0.141102248	2.88E-09	0.002485255	0.269301186	0.041373531	0.787758305	1	No	NA
ENSG00000112701	SENP6	6	76311225	76427997	ENSG00000124107	SLPI	20	43880880	43883205	-5.902644664	-0.138346537	3.82E-09	0.003186262	-5.991349773	-0.375111156	2.98E-09	1.46E-07	No	NA
ENSG00000132436	FIGNL1	7	50511831	50518088	ENSG00000013583	HEBP1	12	13127798	13153207	5.845469251	0.166831134	5.38E-09	0.004241243	1.471043049	0.191282821	0.141621415	1	No	NA
ENSG00000004534	RBM6	3	49977440	50114683	ENSG00000163357	DCST1	1	155006300	155021740	5.843782917	0.023759152	5.44E-09	0.004241243	-0.455658444	-0.024356584	0.648743134	1	No	NA
ENSG00000126391	FRMD8	11	65154070	65180996	ENSG00000188886	ASTL	2	96789589	96804175	5.805327504	0.213214078	6.83E-09	0.005164187	0.922809022	0.29942911	0.356348683	1	No	NA
ENSG00000123636	BAZ2B	2	160175490	160473203	ENSG00000111261	MANSC1	12	12482198	12503475	-5.772575466	-0.156029405	8.29E-09	0.006077503	-8.606479101	-1.055512978	3.22E-17	1.67E-15	No	NA
ENSG00000164078	MST1R	3	49924435	49936696	ENSG00000163357	DCST1	1	155006300	155021740	5.765427474	0.167449627	8.65E-09	0.006152517	-0.367408586	-0.150519224	0.713398768	1	No	NA
ENSG00000073605	GSDMB	17	38060848	38074903	ENSG00000131873	CHSY1	15	101715928	101792137	5.736206211	0.041504632	1.03E-08	0.007096178	1.057899632	0.075576818	0.29037889	1	Yes	Yes
ENSG00000172057	ORMDL3	17	38077294	38083854	ENSG00000131873	CHSY1	15	101715928	101792137	5.695420726	0.039887044	1.30E-08	0.008755213	1.132391463	0.07747998	0.257764937	1	Yes	Yes
ENSG00000204516	MICB	6	31462658	31478901	ENSG00000134765	DSC1	18	28709199	28742819	-5.637088242	-0.042909858	1.83E-08	0.011944427	-1.800385482	-0.197727793	0.072127246	1	No	NA
ENSG00000151500	THYN1	11	134118173	134123264	ENSG00000002933	TMEM176A	7	150498622	150502208	-5.577534708	-0.318317791	2.57E-08	0.015954175	-1.182838879	-0.237229064	0.237178591	1	No	NA
ENSG00000104728	ARHGEF10	8	1772142	1906807	ENSG00000187017	ESPN	1	6484848	6521040	-5.577472218	-0.171640801	2.57E-08	0.015954175	0.832710508	0.237383608	0.405224126	1	No	NA
ENSG00000128274	A4GALT	22	43088127	43117304	ENSG00000213988	ZNF90	19	20188803	20237885	-5.52905675	-0.064156018	3.39E-08	0.020485873	-0.764640599	-0.052770923	0.444681667	1	No	NA
ENSG00000033800	PIAS1	15	68346517	68481608	ENSG00000180423	HARBI1	11	46624411	46638777	-5.52315934	-0.112323833	3.50E-08	0.020664723	1.296188805	0.252445529	0.195235501	1	No	NA
ENSG00000172057	ORMDL3	17	38077294	38083854	ENSG00000112053	SLC26A8	6	35911291	35992645	5.507676221	0.064001283	3.82E-08	0.022017165	0.829864274	0.056798903	0.406830804	1	No	NA
ENSG00000076003	MCM6	2	136597196	136633996	ENSG00000132386	SERPINF1	17	1665253	1680868	-5.487383731	-0.094670295	4.29E-08	0.023561758	-3.232656033	-0.581776247	0.001270074	0.05080296	No	NA
ENSG00000174885	NLRP6	11	278365	285359	ENSG00000049323	LTBP1	2	33172039	33624576	-5.490821323	-0.174045955	4.21E-08	0.023561758	-0.166920498	-0.025645109	0.867469284	1	No	NA
ENSG00000196526	AFAP1	4	7760441	7874040	ENSG00000158747	NBL1	1	19969726	19974164	5.474804844	0.023864297	4.60E-08	0.024725156	1.496597756	0.082343298	0.134840923	1	No	NA
ENSG00000139572	GPR84	12	54756229	54758271	ENSG00000049323	LTBP1	2	33172039	33624576	5.465033825	0.288431356	4.86E-08	0.025549876	3.664066431	0.905317103	0.000262431	0.011022102	No	NA
ENSG00000073605	GSDMB	17	38060848	38074903	ENSG00000112053	SLC26A8	6	35911291	35992645	5.456351641	0.065514029	5.10E-08	0.026251799	0.538684249	0.03850117	0.590235057	1	No	NA
ENSG00000109762	SNX25	4	186125391	186291339	ENSG00000149575	SCN2B	11	118032666	118047388	5.435254285	0.157020936	5.74E-08	0.028918969	-0.646514294	-0.173997986	0.518107591	1	No	NA
ENSG00000119408	NEK6	9	127019885	127115586	ENSG00000213085	CCDC19	1	159842154	159869953	5.428872271	0.078437615	5.95E-08	0.029342384	4.175504064	0.470208775	3.26E-05	0.0014344	No	NA
ENSG00000075856	SART3	12	108916357	108955176	ENSG00000169413	RNASE6	14	21249210	21250626	-5.425315166	-0.218168215	6.07E-08	0.029342384	0.709892176	0.110376446	0.477950888	1	No	NA
ENSG00000111639	MRPL51	12	6601150	6602212	ENSG00000100079	LGALS2	22	37966255	37978623	5.404557654	0.687278353	6.81E-08	0.0316621	-0.378852413	-0.10197568	0.704884876	1	No	NA
ENSG00000177700	POLR2L	11	842414	842545	ENSG00000169413	RNASE6	14	21249210	21250626	5.407731581	3.722887699	6.69E-08	0.0316621	-0.251805269	-0.028966794	0.801247822	1	No	NA
ENSG00000139899	CBLN3	14	24895738	24897611	ENSG00000125534	PPDPF	20	62152077	62153559	-5.371162379	-0.056215075	8.19E-08	0.037364507	-2.02386272	-0.128483913	0.043272892	1	No	NA
ENSG00000115866	DARS	2	136664247	136743670	ENSG00000132386	SERPINF1	17	1665253	1680868	-5.351709919	-0.075958462	9.12E-08	0.04081688	-4.189511509	-0.651087209	3.06E-05	0.0014076	No	NA
ENSG00000182257	C22orf26	22	46445358	46447779	ENSG00000172322	CLEC12A	12	10124014	10138194	-5.319827708	-0.359800389	1.09E-07	0.047724591	-2.078573777	-0.310390638	0.037933205	1	No	NA
