## Supplementary material for "Imputed gene associations identify replicable *trans*-acting genes enriched in transcription pathways and complex traits": Table S2

predgene	predname	predChr	predS1	predS2	obsgene	obsname	obsChr	obsS1	obsS2	FHS_stat	FHS_beta	FHS_pval	FHS_FDR	DGN_stat	DGN_beta	DGN_pval	rsid	eQTLGen_trans_P	eQTLGen_trans_FDR	eQTLGen_cis_P	eQTLGen_cis_FDR
ENSG00000139531	SUOX	12	56390964	56400425	ENSG00000105085	MED26	19	16698215	16739873	-7.15115689	-0.083282921	9.89E-13	1.84E-06	-1.162121871	-0.139895747	0.245487348	rs10876864	6.01E-06	0.038462636	3.2717e-310	0
ENSG00000115232	ITGA4	2	182321934	182400914	ENSG00000096006	CRISP3	6	49695097	49712150	-6.916818483	-0.160072074	5.22E-12	7.43E-06	-2.962212162	-0.316689727	0.00313295	rs1375493	1.23E-27	0	3.2717e-310	0
ENSG00000115232	ITGA4	2	182321934	182400914	ENSG00000096006	CRISP3	6	49695097	49712150	-6.916818483	-0.160072074	5.22E-12	7.43E-06	-2.962212162	-0.316689727	0.00313295	rs2124440	8.36E-27	0	3.2717e-310	0
ENSG00000115232	ITGA4	2	182321934	182400914	ENSG00000096006	CRISP3	6	49695097	49712150	-6.916818483	-0.160072074	5.22E-12	7.43E-06	-2.962212162	-0.316689727	0.00313295	rs1449263	6.73E-26	0	3.2717e-310	0
ENSG00000188452	CERKL	2	182401403	182521843	ENSG00000096006	CRISP3	6	49695097	49712150	-6.417452922	-0.124210953	1.52E-10	0.000159629	-3.118355308	-0.289804586	0.001875199	rs1375493	1.23E-27	0	3.47E-111	0
ENSG00000188452	CERKL	2	182401403	182521843	ENSG00000096006	CRISP3	6	49695097	49712150	-6.417452922	-0.124210953	1.52E-10	0.000159629	-3.118355308	-0.289804586	0.001875199	rs2124440	8.36E-27	0	6.92E-104	0
ENSG00000188452	CERKL	2	182401403	182521843	ENSG00000096006	CRISP3	6	49695097	49712150	-6.417452922	-0.124210953	1.52E-10	0.000159629	-3.118355308	-0.289804586	0.001875199	rs1449263	6.73E-26	0	1.10E-101	0
ENSG00000073605	GSDMB	17	38060848	38074903	ENSG00000131873	CHSY1	15	101715928	101792137	5.736206211	0.041504632	1.03E-08	0.007096178	1.057899632	0.075576818	0.29037889	rs12946510	2.91E-06	0.021148208	3.2717e-310	0
ENSG00000073605	GSDMB	17	38060848	38074903	ENSG00000131873	CHSY1	15	101715928	101792137	5.736206211	0.041504632	1.03E-08	0.007096178	1.057899632	0.075576818	0.29037889	rs4794820	1.44E-06	0.011242549	3.2717e-310	0
ENSG00000073605	GSDMB	17	38060848	38074903	ENSG00000131873	CHSY1	15	101715928	101792137	5.736206211	0.041504632	1.03E-08	0.007096178	1.057899632	0.075576818	0.29037889	rs4795397	7.15E-07	0.006166819	3.2717e-310	0
ENSG00000172057	ORMDL3	17	38077294	38083854	ENSG00000131873	CHSY1	15	101715928	101792137	5.695420726	0.039887044	1.30E-08	0.008755213	1.132391463	0.07747998	0.257764937	rs2872507	5.39E-06	0.034969012	3.2717e-310	0
ENSG00000172057	ORMDL3	17	38077294	38083854	ENSG00000131873	CHSY1	15	101715928	101792137	5.695420726	0.039887044	1.30E-08	0.008755213	1.132391463	0.07747998	0.257764937	rs8069176	2.38E-06	0.017712645	3.2717e-310	0
