## Supplementary material for "Imputed gene associations identify replicable *trans*-acting genes enriched in transcription pathways and complex traits": Table S5

### Sheet: trans-acting genes
Source	GeneSet	N	n	P-value	adjusted P	genes
GO molecular functions (MSigDB v6.1 c5)	GO_NUCLEIC_ACID_BINDING_TRANSCRIPTION_FACTOR_ACTIVITY	1000	33	6.4e-09	5.76e-06	RFX5, ZNF438, ZNF641, ZSCAN10, ZNF200, ZNF263, ZNF174, TCF25, GATAD2A, ZFP14, ZFP82, ZNF260, ZNF382, ZNF790, ZNF345, ZNF829, ZNF568, ZNF585A, ZNF570, ZNF793, ZNF540, ZFP30, ZNF607, ZNF573, ZNF649, ZNF613, ZNF132, TEF, ZBTB11, REST, CITED2, PLAGL1, ZNF12
Reactome (MSigDB v6.1 c2)	REACTOME_GENERIC_TRANSCRIPTION_PATHWAY	292	15	2.18e-07	0.000147	ZNF641, ZNF200, ZNF263, NCOR1, MED24, ZNF566, ZNF382, ZNF585A, ZNF569, ZNF570, ZNF540, ZNF607, ZNF649, ZNF613, ZNF12
GWAS catalog (e91_r2018-02-06)	Reticulocyte count	138	10	4.8e-07	0.000588	FAM46C, OR2W3, BAZ1A, TCF25, SLFN12L, AP2B1, TAF15, SMOX, ARHGEF3, C6orf10
GWAS catalog (e91_r2018-02-06)	Reticulocyte fraction of red cells	147	9	6.76e-06	0.00275	FAM46C, OR2W3, BAZ1A, TCF25, SLFN12L, AP2B1, TAF15, SMOX, ARHGEF3
GWAS catalog (e91_r2018-02-06)	White blood cell count	152	8	5.9e-05	0.0157	FAM186A, PIGL, ORMDL3, GSDMA, MED24, ATAD2B, ITGA4, CERKL
GWAS catalog (e91_r2018-02-06)	Neuroticism	134	7	0.000144	0.022	TEF, ACO2, POLR3H, CSDC2, PMM1, NHP2L1, MEI1
GWAS catalog (e91_r2018-02-06)	Platelet count	228	9	0.000278	0.034	FAM46C, OR2W3, BET1L, SCGB1C1, RIC8A, SIRT3, NLRP6, AP2B1, ARHGEF3
GWAS catalog (e91_r2018-02-06)	Crohn's disease	525	15	0.000319	0.0354	ORMDL3, GSDMA, PUS10, USP34, ITGA4, SP110, IFNAR2, AP000295.9, IL10RB, TEF, PMM1, NHP2L1, IMPG2, SENP7, TNIP1, FIGNL1

### Sheet: target genes
Source	GeneSet	N	n	P-value	adjusted P	genes
GO cellular components (MSigDB v6.1 c5)	GO_PLATELET_ALPHA_GRANULE	48	12	8.4e-13	4.87e-10	SELP, THBS1, ITGA2B, ITGB3, ITGB3, PF4, PPBP, MMRN1, EGF, SPARC, F13A1, TREML1, CLU
Reactome (MSigDB v6.1 c2)	REACTOME_HEMOSTASIS	341	28	7.57e-13	5.1e-10	SELP, VCL, MRVI1, PPP2R5B, ESAM, JAM3, THBS1, GNB5, SLC7A5, GP1BA, ITGA2B, ITGB3, ITGB3, PF4V1, PF4, PPBP, MMRN1, EGF, GUCY1A3, GUCY1B3, SPARC, F13A1, HIST1H3D, GNA12, GNG11, PRKAR2B, DOCK4, CLU, GATA1
Reactome (MSigDB v6.1 c2)	REACTOME_RESPONSE_TO_ELEVATED_PLATELET_CYTOSOLIC_CA2_	58	12	1.18e-11	3.98e-09	SELP, VCL, THBS1, ITGA2B, ITGB3, ITGB3, PF4, PPBP, MMRN1, EGF, SPARC, F13A1, CLU
GO cellular components (MSigDB v6.1 c5)	GO_SECRETORY_GRANULE	224	21	3.33e-11	9.65e-09	SELP, OLFM4, CTSG, THBS1, ITGA2B, ITGB3, ITGB3, ELANE, IL1B, GHRL, CPA3, PF4, PPBP, MMRN1, EGF, SPARC, F13A1, TREML1, CRISP3, DEFA4, CLU, SYTL4
Reactome (MSigDB v6.1 c2)	REACTOME_PLATELET_ACTIVATION_SIGNALING_AND_AGGREGATION	150	16	6.95e-10	1.56e-07	SELP, VCL, THBS1, GNB5, GP1BA, ITGA2B, ITGB3, ITGB3, PF4, PPBP, MMRN1, EGF, SPARC, F13A1, GNA12, GNG11, CLU
GO cellular components (MSigDB v6.1 c5)	GO_SECRETORY_VESICLE	295	22	1.2e-09	2.32e-07	SELP, OLFM4, CTSG, STON2, THBS1, ITGA2B, ITGB3, ITGB3, ELANE, IL1B, GHRL, CPA3, PF4, PPBP, MMRN1, EGF, SPARC, F13A1, TREML1, CRISP3, DEFA4, CLU, SYTL4
GO cellular components (MSigDB v6.1 c5)	GO_PLATELET_ALPHA_GRANULE_LUMEN	32	8	2.11e-09	3.06e-07	THBS1, PF4, PPBP, MMRN1, EGF, SPARC, F13A1, CLU
GO cellular components (MSigDB v6.1 c5)	GO_EXTRACELLULAR_SPACE	705	35	2.75e-09	3.19e-07	ALPL, MUC1, SELP, JAM3, OLFM4, RNASE3, CMTM5, CTSG, THBS1, PCSK6, IL4R, SERPINF1, ITGA2B, ELANE, LRG1, IL1B, BPI, SLPI, FAM3B, GHRL, CPA3, EIF2A, IL8, PF4V1, PF4, PPBP, EGF, SPARC, F13A1, BMP6, CRISP3, DEFA4, CLU, PKHD1L1, GSN
GO cellular components (MSigDB v6.1 c5)	GO_SECRETORY_GRANULE_LUMEN	46	9	4.13e-09	3.99e-07	THBS1, GHRL, PF4, PPBP, MMRN1, EGF, SPARC, F13A1, CLU
GO biological processes (MSigDB v6.1 c5)	GO_PLATELET_DEGRANULATION	73	12	2.58e-10	1.14e-06	SELP, VCL, THBS1, ITGA2B, ITGB3, ITGB3, PF4, PPBP, MMRN1, EGF, SPARC, F13A1, CLU
GO biological processes (MSigDB v6.1 c5)	GO_PLATELET_ACTIVATION	110	14	5.32e-10	1.18e-06	VCL, ILK, GP1BA, ITGA2B, ITGB3, ITGB3, GP6, MYL9, PF4V1, PF4, C6orf25, TREML1, GNA12, FZD6, GATA1
GO biological processes (MSigDB v6.1 c5)	GO_HEMOSTASIS	217	19	8.53e-10	1.26e-06	VCL, ILK, GP1BA, ITGA2B, ITGB3, ITGB3, GP6, EHD3, MYL9, PF4V1, PF4, MMRN1, F13A1, HIST1H3D, C6orf25, TREML1, GNA12, PRKAR2B, FZD6, GATA1
GO biological processes (MSigDB v6.1 c5)	GO_WOUND_HEALING	321	23	1.19e-09	1.32e-06	VCL, ILK, GP1BA, ITGA2B, ITGB3, ITGB3, GP6, EHD3, IL1B, MYL9, PF4V1, PF4, MMRN1, SPARC, F13A1, HIST1H3D, C6orf25, TREML1, GNA12, PRKAR2B, SDC2, FZD6, GSN, GATA1
GO biological processes (MSigDB v6.1 c5)	GO_RESPONSE_TO_WOUNDING	383	25	1.82e-09	1.61e-06	VCL, ILK, JAM3, GP1BA, ITGA2B, ITGB3, ITGB3, GP6, EHD3, IL1B, MYL9, PF4V1, PF4, MMRN1, SPARC, F13A1, HIST1H3D, C6orf25, TREML1, GNA12, PRKAR2B, CLU, SDC2, FZD6, GSN, GATA1
GO cellular components (MSigDB v6.1 c5)	GO_VESICLE_LUMEN	57	9	3.71e-08	3.07e-06	THBS1, GHRL, PF4, PPBP, MMRN1, EGF, SPARC, F13A1, CLU
GO cellular components (MSigDB v6.1 c5)	GO_CORTICAL_CYTOSKELETON	58	9	4.42e-08	3.2e-06	VCL, CTTN, SPTB, EPB42, CDH1, GYPC, CALD1, GSN, MPP1
GO biological processes (MSigDB v6.1 c5)	GO_REGULATION_OF_LEUKOCYTE_MIGRATION	103	12	2.04e-08	1.51e-05	SELP, JAM3, OLFM4, THBS1, ITGA2B, PLVAP, IL1B, IL8, PF4V1, PF4, PPBP, MPP1
GO biological processes (MSigDB v6.1 c5)	GO_REGULATION_OF_BODY_FLUID_LEVELS	336	21	6.74e-08	4.27e-05	SELP, VCL, ILK, THBS1, GP1BA, ITGA2B, ITGB3, ITGB3, GP6, EHD3, MYL9, PF4V1, PF4, MMRN1, F13A1, HIST1H3D, C6orf25, TREML1, GNA12, PRKAR2B, FZD6, GATA1
GO cellular components (MSigDB v6.1 c5)	GO_CELL_CORTEX_PART	83	9	1.42e-06	8.24e-05	VCL, CTTN, SPTB, EPB42, CDH1, GYPC, CALD1, GSN, MPP1
GO biological processes (MSigDB v6.1 c5)	GO_REGULATED_EXOCYTOSIS	145	13	1.8e-07	9.98e-05	SELP, VCL, THBS1, ITGA2B, ITGB3, ITGB3, PF4, PPBP, MMRN1, EGF, SPARC, F13A1, CLU, SYTL4
GO cellular components (MSigDB v6.1 c5)	GO_EXTRACELLULAR_MATRIX	219	14	5.28e-06	0.000278	ALPL, NID1, ILK, CTSG, THBS1, PCSK6, SERPINF1, LTBP1, PI3, SLPI, FBN2, SPARC, CRISP3, CLU
GO biological processes (MSigDB v6.1 c5)	GO_POSITIVE_REGULATION_OF_LEUKOCYTE_MIGRATION	77	9	7e-07	0.00032	SELP, THBS1, ITGA2B, PLVAP, IL1B, IL8, PF4V1, PF4, PPBP
GO biological processes (MSigDB v6.1 c5)	GO_PLATELET_AGGREGATION	31	6	7.21e-07	0.00032	VCL, ILK, ITGA2B, ITGB3, ITGB3, MYL9, GATA1
GO biological processes (MSigDB v6.1 c5)	GO_REGULATION_OF_LEUKOCYTE_CHEMOTAXIS	63	8	1.12e-06	0.000454	JAM3, THBS1, IL1B, IL8, PF4V1, PF4, PPBP, MPP1
GO biological processes (MSigDB v6.1 c5)	GO_REGULATION_OF_NEUTROPHIL_MIGRATION	23	5	1.85e-06	0.000684	JAM3, OLFM4, IL1B, IL8, MPP1
GO biological processes (MSigDB v6.1 c5)	GO_EXOCYTOSIS	205	14	2.33e-06	0.000765	SELP, VCL, THBS1, ITGA2B, ITGB3, ITGB3, PF4, PPBP, MMRN1, EGF, SPARC, F13A1, CLU, ANK1, SYTL4
GO biological processes (MSigDB v6.1 c5)	GO_REGULATION_OF_GRANULOCYTE_CHEMOTAXIS	24	5	2.43e-06	0.000765	JAM3, THBS1, IL1B, IL8, MPP1
GO biological processes (MSigDB v6.1 c5)	GO_HOMOTYPIC_CELL_CELL_ADHESION	37	6	2.59e-06	0.000765	VCL, ILK, ITGA2B, ITGB3, ITGB3, MYL9, GATA1
GO cellular components (MSigDB v6.1 c5)	GO_ANCHORING_JUNCTION	345	17	2.63e-05	0.00127	VCL, PDLIM1, ILK, CTTN, CAPN5, ESAM, JAM3, TSPAN9, CDH1, ITGA2B, ITGB3, ITGB3, DSC1, EHD3, TNS1, PARVB, GNA12, GSN
GO biological processes (MSigDB v6.1 c5)	GO_DEFENSE_RESPONSE	764	30	5.89e-06	0.00163	TSPAN2, SH2D1B, SELP, JAM3, RNASE3, CTSG, IFI27, THBS1, IL4R, IRF8, ELANE, ECSIT, IL1B, BPI, SLPI, PROK2, CPA3, IL8, PF4V1, PF4, PPBP, BMP6, HIST1H3D, SRPK1, TREML1, TNFRSF21, CRISP3, DEFA4, CLU, PTGS1
GO cellular components (MSigDB v6.1 c5)	GO_CELL_SURFACE	467	20	5.04e-05	0.00225	SELP, CAPN5, CTSG, SPTB, THBS1, PCSK6, GP1BA, ITGA2B, ITGB3, ITGB3, ELANE, PLVAP, GP6, CTLA4, TNS1, SPARC, TREML1, TSPAN33, CLU, SDC2, FZD6
GO biological processes (MSigDB v6.1 c5)	GO_SECRETION_BY_CELL	320	17	9.54e-06	0.00247	SELP, VCL, THBS1, PCSK6, ITGA2B, ITGB3, ITGB3, FAM3B, GHRL, PF4, PPBP, MMRN1, EGF, SPARC, F13A1, CLU, ANK1, SYTL4
Reactome (MSigDB v6.1 c2)	REACTOME_CELL_SURFACE_INTERACTIONS_AT_THE_VASCULAR_WALL	70	7	2.44e-05	0.00274	SELP, ESAM, JAM3, SLC7A5, ITGB3, ITGB3, PF4V1, PF4
GO biological processes (MSigDB v6.1 c5)	GO_EXTRACELLULAR_MATRIX_DISASSEMBLY	46	6	1.18e-05	0.00276	NID1, CTSG, CDH1, ELANE, FBN2, GSN
GO biological processes (MSigDB v6.1 c5)	GO_EXTRACELLULAR_STRUCTURE_ORGANIZATION	181	12	1.37e-05	0.00292	NID1, ILK, JAM3, CTSG, THBS1, CDH1, ITGA2B, ITGB3, ITGB3, ELANE, FBN2, SPARC, GSN
GO biological processes (MSigDB v6.1 c5)	GO_RESPONSE_TO_LIPID	606	25	1.38e-05	0.00292	ALPL, PAQR7, SELP, HMBS, CTSG, THBS1, IL4R, IRF8, SERPINF1, SLC6A4, ELANE, IL1B, SLPI, GHRL, IL8, PF4V1, PF4, PPBP, ACSL1, SPARC, BMP6, PIM1, TNFRSF21, GDAP1, PTGS1
Reactome (MSigDB v6.1 c2)	REACTOME_PLATELET_HOMEOSTASIS	54	6	3.48e-05	0.00335	MRVI1, PPP2R5B, GNB5, GUCY1A3, GUCY1B3, GNG11
GO biological processes (MSigDB v6.1 c5)	GO_LEUKOCYTE_MIGRATION	185	12	1.73e-05	0.00349	SELP, ESAM, JAM3, SLC7A5, ITGB3, ITGB3, ELANE, GP6, IL1B, IL8, PF4V1, PF4, PPBP
GO molecular functions (MSigDB v6.1 c5)	GO_HEPARIN_BINDING	83	8	1.16e-05	0.00349	SELP, CTSG, THBS1, PCSK6, ELANE, PF4V1, PF4, C6orf25
GO cellular components (MSigDB v6.1 c5)	GO_CELL_SUBSTRATE_JUNCTION	279	14	9.02e-05	0.00374	VCL, PDLIM1, ILK, CTTN, CAPN5, TSPAN9, CDH1, ITGA2B, ITGB3, ITGB3, EHD3, TNS1, PARVB, GNA12, GSN
GO cellular components (MSigDB v6.1 c5)	GO_APICAL_JUNCTION_COMPLEX	85	7	0.0001	0.00387	FRMD4A, PARD3, VCL, ESAM, JAM3, CDH1, RAP2C
GO cellular components (MSigDB v6.1 c5)	GO_CORTICAL_ACTIN_CYTOSKELETON	45	5	0.000109	0.00396	VCL, SPTB, CDH1, CALD1, GSN
GO biological processes (MSigDB v6.1 c5)	GO_DEFENSE_RESPONSE_TO_BACTERIUM	113	9	2.32e-05	0.00429	SELP, RNASE3, CTSG, IRF8, ELANE, BPI, SLPI, PPBP, DEFA4
GWAS catalog reported genes (e91_r2018-02-06)	Reticulocyte fraction of red cells	131	10	1.49e-05	0.00456	PRTFDC1, RNF10, SPTB, NPRL3, CDH1, GP6, EHD3, SMOX, EGF, ANK1
GO biological processes (MSigDB v6.1 c5)	GO_ENSHEATHMENT_OF_NEURONS	71	7	2.71e-05	0.00481	TSPAN2, PARD3, ILK, JAM3, TNFRSF21, KEL, CLU
GO biological processes (MSigDB v6.1 c5)	GO_NEGATIVE_REGULATION_OF_VASCULATURE_DEVELOPMENT	54	6	3.48e-05	0.00562	THBS1, SERPINF1, GHRL, PF4, SPARC, FOXO4
GO biological processes (MSigDB v6.1 c5)	GO_REGULATION_OF_SMOOTH_MUSCLE_CONTRACTION	37	5	3.49e-05	0.00562	CTTN, PROK2, GUCY1A3, DOCK4, PTGS1
GO biological processes (MSigDB v6.1 c5)	GO_REGULATION_OF_CHEMOTAXIS	119	9	3.64e-05	0.00562	JAM3, THBS1, ELANE, IL1B, IL8, PF4V1, PF4, PPBP, MPP1
GO biological processes (MSigDB v6.1 c5)	GO_REGULATION_OF_CELLULAR_COMPONENT_MOVEMENT	529	22	3.67e-05	0.00562	SELP, VCL, ILK, JAM3, OLFM4, THBS1, SERPINF1, ITGA2B, ITGB3, ITGB3, PLVAP, IL1B, IL8, PF4V1, PF4, PPBP, EGF, SPARC, GNA12, DOCK4, GSN, RAP2C, MPP1
GO biological processes (MSigDB v6.1 c5)	GO_REGULATION_OF_CELLULAR_RESPONSE_TO_GROWTH_FACTOR_STIMULUS	145	10	3.86e-05	0.00562	ILK, PPP2R5B, PPM1A, THBS1, PCSK6, ITGB3, ITGB3, LRG1, LTBP1, IL1B, FBN2
GO biological processes (MSigDB v6.1 c5)	GO_POSITIVE_REGULATION_OF_LEUKOCYTE_CHEMOTAXIS	55	6	3.93e-05	0.00562	THBS1, IL1B, IL8, PF4V1, PF4, PPBP
GO biological processes (MSigDB v6.1 c5)	GO_RESPONSE_TO_BACTERIUM	326	16	4.47e-05	0.00619	ALPL, SELP, RNASE3, CTSG, IRF8, ELANE, IL1B, BPI, SLPI, IL8, PF4V1, PF4, PPBP, SPARC, TNFRSF21, DEFA4
GO molecular functions (MSigDB v6.1 c5)	GO_EXTRACELLULAR_MATRIX_BINDING	36	5	2.97e-05	0.00668	NID1, THBS1, ITGA2B, ITGB3, ITGB3, SPARC
GO molecular functions (MSigDB v6.1 c5)	GO_CALCIUM_ION_BINDING	388	18	3.74e-05	0.00674	SLC25A24, NID1, PRRG4, VWCE, THBS1, CDH1, DSC1, CABP5, EHD3, LTBP1, SLC24A3, MYL9, MMRN1, EGF, FBN2, SPARC, GSN, SYTL4
GO molecular functions (MSigDB v6.1 c5)	GO_CYTOKINE_ACTIVITY	100	8	5.24e-05	0.00674	CMTM5, IL1B, FAM3B, IL8, PF4V1, PF4, PPBP, BMP6
GO cellular components (MSigDB v6.1 c5)	GO_CELL_CORTEX	175	10	0.000209	0.00675	PARD3, VCL, CTTN, SPTB, EPB42, CDH1, GYPC, CALD1, GSN, MPP1
GO biological processes (MSigDB v6.1 c5)	GO_CELL_MATRIX_ADHESION	79	7	5.92e-05	0.00676	NID1, VCL, ILK, CTTN, JAM3, ITGA2B, ITGB3, ITGB3
GO biological processes (MSigDB v6.1 c5)	GO_REGULATION_OF_TRANSMEMBRANE_RECEPTOR_PROTEIN_SERINE_THREONINE_KINASE_SIGNALING_PATHWAY	126	9	5.95e-05	0.00676	ILK, DACT1, PPM1A, THBS1, PCSK6, LRG1, LTBP1, FBN2, BMP6
GO biological processes (MSigDB v6.1 c5)	GO_IMMUNE_RESPONSE	702	26	6.37e-05	0.00706	SH2D1B, JAM3, RNASE3, CTSG, IFI27, THBS1, IL4R, IRF8, ELANE, ECSIT, IL1B, CTLA4, BPI, SLPI, IL8, PF4V1, PF4, PPBP, BMP6, SRPK1, TREML1, TNFRSF21, CRISP3, DEFA4, CLU, PKHD1L1
GO biological processes (MSigDB v6.1 c5)	GO_REGULATION_OF_LIPID_TRANSPORT	60	6	6.96e-05	0.00753	THBS1, ITGB3, ITGB3, IL1B, GHRL, EGF, BMP6
GO biological processes (MSigDB v6.1 c5)	GO_RESPONSE_TO_MOLECULE_OF_BACTERIAL_ORIGIN	244	13	7.79e-05	0.00785	ALPL, SELP, CTSG, IRF8, ELANE, IL1B, SLPI, IL8, PF4V1, PF4, PPBP, SPARC, TNFRSF21
GO biological processes (MSigDB v6.1 c5)	GO_INFLAMMATORY_RESPONSE	309	15	8.18e-05	0.00807	TSPAN2, SELP, JAM3, THBS1, IL4R, ELANE, IL1B, PROK2, IL8, PF4V1, PF4, PPBP, BMP6, TNFRSF21, PTGS1
GO biological processes (MSigDB v6.1 c5)	GO_SECRETION	379	17	8.93e-05	0.00861	SELP, VCL, THBS1, PCSK6, ITGA2B, ITGB3, ITGB3, FAM3B, GHRL, PF4, PPBP, MMRN1, EGF, SPARC, F13A1, CLU, ANK1, SYTL4
GO cellular components (MSigDB v6.1 c5)	GO_SECRETORY_GRANULE_MEMBRANE	54	5	0.000305	0.0093	SELP, ITGA2B, ITGB3, ITGB3, SPARC, SYTL4
GWAS catalog reported genes (e91_r2018-02-06)	High light scatter reticulocyte percentage of red cells	125	9	5.56e-05	0.00971	PRTFDC1, SPTB, NPRL3, CDH1, EHD3, TNS1, SMOX, KEL, ANK1
GO cellular components (MSigDB v6.1 c5)	GO_INTRACELLULAR_VESICLE	863	28	0.000349	0.0101	SELP, NRGN, OLFM4, CTSG, STON2, THBS1, SERPINF1, ITGA2B, ITGB3, ITGB3, ELANE, YIPF2, EHD3, IL1B, CTLA4, GHRL, CPA3, PF4, PPBP, MMRN1, EGF, SPARC, F13A1, TREML1, CRISP3, DEFA4, CLU, FZD6, SYTL4
GO biological processes (MSigDB v6.1 c5)	GO_REGULATION_OF_VASCULATURE_DEVELOPMENT	165	10	0.000125	0.0113	THBS1, SERPINF1, LRG1, IL1B, GHRL, PROK2, IL8, PF4, SPARC, FOXO4
GO biological processes (MSigDB v6.1 c5)	GO_CELL_ACTIVATION	429	18	0.000142	0.0126	SH2D1B, VCL, ILK, GP1BA, ITGA2B, ITGB3, ITGB3, GP6, MYL9, IL8, PF4V1, PF4, PPBP, C6orf25, TREML1, GNA12, CLU, FZD6, GATA1
GWAS catalog reported genes (e91_r2018-02-06)	High light scatter reticulocyte count	131	9	8.27e-05	0.0126	PRTFDC1, SPTB, CDH1, EHD3, TNS1, CYP27A1, SMOX, KEL, ANK1
TF targets (MSigDB v6.1 c3)	WGGAATGY_TEF1_Q6	247	14	2.23e-05	0.0137	NID1, VCL, PRRG4, TSPAN9, PTMS, DACT1, SPTB, ROGDI, GHRL, PROK2, SPARC, SH3BGRL2, FBXL13, TSPAN33
GO cellular components (MSigDB v6.1 c5)	GO_BLOOD_MICROPARTICLE	61	5	0.000593	0.0146	ITGA2B, EIF2A, F13A1, CLU, GSN
GO cellular components (MSigDB v6.1 c5)	GO_LAMELLIPODIUM	138	8	0.000604	0.0146	ILK, CTTN, CDH1, ITGB3, ITGB3, PARVB, ABLIM3, TIAM2, GSN
GO molecular functions (MSigDB v6.1 c5)	GO_GLYCOSAMINOGLYCAN_BINDING	114	8	0.000145	0.0164	SELP, CTSG, THBS1, PCSK6, ELANE, PF4V1, PF4, C6orf25
GO molecular functions (MSigDB v6.1 c5)	GO_G_PROTEIN_COUPLED_RECEPTOR_BINDING	143	9	0.000171	0.0172	ARHGEF12, GNAZ, GHRL, PROK2, IL8, PF4V1, PF4, PPBP, GNA12
GO biological processes (MSigDB v6.1 c5)	GO_RESPONSE_TO_VITAMIN	71	6	0.000204	0.0174	ALPL, HMBS, IL1B, SPARC, PIM1, GSN
Reactome (MSigDB v6.1 c2)	REACTOME_G_ALPHA_I_SIGNALLING_EVENTS	100	7	0.000311	0.0175	HEBP1, GNB5, GNAZ, IL8, PF4, PPBP, GNG11
GO biological processes (MSigDB v6.1 c5)	GO_REGULATION_OF_ENDOTHELIAL_CELL_PROLIFERATION	72	6	0.000223	0.0178	THBS1, ITGB3, ITGB3, LRG1, GHRL, SPARC, BMP6
GO biological processes (MSigDB v6.1 c5)	GO_RESPONSE_TO_BIOTIC_STIMULUS	560	21	0.000237	0.0178	ALPL, SELP, RNASE3, CTSG, IL4R, IRF8, ELANE, IL1B, BPI, SLPI, CPA3, IL8, PF4V1, PF4, PPBP, GUCY1A3, SPARC, HIST1H3D, TNFRSF21, DEFA4, CLU
GO biological processes (MSigDB v6.1 c5)	GO_IMMUNE_SYSTEM_PROCESS	1377	40	0.000259	0.0178	TSPAN2, SH2D1B, SELP, POLL, ESAM, JAM3, PTMS, RNASE3, CTSG, STON2, IFI27, THBS1, EPB42, ROGDI, IL4R, IRF8, SLC7A5, ITGB3, ITGB3, ELANE, ECSIT, GP6, IL1B, CTLA4, BPI, SLPI, IL8, PF4V1, PF4, PPBP, BMP6, BAG6, C6orf25, SRPK1, TREML1, TNFRSF21, CRISP3, DEFA4, CLU, PKHD1L1, GATA1
GO biological processes (MSigDB v6.1 c5)	GO_G_PROTEIN_COUPLED_RECEPTOR_SIGNALING_PATHWAY	378	16	0.000269	0.0178	PARD3, ARHGEF12, GPRC5D, GNB5, GP1BA, GNAZ, GHRL, PROK2, IL8, PF4V1, PF4, PPBP, GPR146, GNA12, GNG11, FZD6
GO biological processes (MSigDB v6.1 c5)	GO_GLIAL_CELL_DEVELOPMENT	53	5	0.000275	0.0178	TSPAN2, PARD3, ILK, CLU, GSN
GO biological processes (MSigDB v6.1 c5)	GO_RESPONSE_TO_ACID_CHEMICAL	211	11	0.000275	0.0178	HMBS, AARS, SERPINF1, SLC6A4, IL1B, ACSL1, SPARC, BMP6, GDAP1, GSN, PTGS1
GO biological processes (MSigDB v6.1 c5)	GO_MULTICELLULAR_ORGANISM_REPRODUCTION	452	18	0.000277	0.0178	PAQR7, MICALCL, CAPN5, JAM3, SPATA7, IL4R, SERPINF1, SLC6A4, IL1B, OSBP2, LIMK2, GHRL, PROK2, CCNI, BAG6, SRPK1, SLC26A8, CLU
Reactome (MSigDB v6.1 c2)	REACTOME_INTEGRIN_CELL_SURFACE_INTERACTIONS	58	5	0.000451	0.019	JAM3, THBS1, CDH1, ITGA2B, ITGB3, ITGB3
Reactome (MSigDB v6.1 c2)	REACTOME_G_ALPHA1213_SIGNALLING_EVENTS	58	5	0.000451	0.019	ARHGEF12, GNB5, TIAM2, GNA12, GNG11
GO cellular components (MSigDB v6.1 c5)	GO_CYTOPLASMIC_REGION	208	10	0.000904	0.0202	PARD3, VCL, CTTN, SPTB, EPB42, CDH1, GYPC, CALD1, GSN, MPP1
GO cellular components (MSigDB v6.1 c5)	GO_CYTOPLASMIC_VESICLE_PART	386	15	0.000982	0.0211	SELP, NRGN, THBS1, ITGA2B, ITGB3, ITGB3, GHRL, PF4, PPBP, MMRN1, EGF, SPARC, F13A1, CLU, FZD6, SYTL4
GWAS catalog reported genes (e91_r2018-02-06)	Reticulocyte count	120	8	0.000215	0.0219	PRTFDC1, SPTB, CDH1, GP6, CYP27A1, SMOX, EGF, ANK1
GWAS catalog reported genes (e91_r2018-02-06)	Monocyte count	125	8	0.000292	0.0223	PRTFDC1, IRF8, NFIX, SSBP4, FAM134A, PROK2, ANKRD55, GNA12
GO cellular components (MSigDB v6.1 c5)	GO_EXTRACELLULAR_MATRIX_COMPONENT	70	5	0.00123	0.0226	NID1, SERPINF1, LTBP1, FBN2, SPARC
GO biological processes (MSigDB v6.1 c5)	GO_POSITIVE_REGULATION_OF_CHEMOTAXIS	80	6	0.000429	0.0241	THBS1, IL1B, IL8, PF4V1, PF4, PPBP
GO biological processes (MSigDB v6.1 c5)	GO_RESPONSE_TO_NUTRIENT	133	8	0.000462	0.0256	ALPL, HMBS, SLC6A4, IL1B, ACSL1, SPARC, PIM1, GSN
GO biological processes (MSigDB v6.1 c5)	GO_POSITIVE_REGULATION_OF_LOCOMOTION	290	13	0.000467	0.0256	SELP, ILK, THBS1, ITGA2B, ITGB3, ITGB3, PLVAP, IL1B, IL8, PF4V1, PF4, PPBP, SPARC, DOCK4
GO biological processes (MSigDB v6.1 c5)	GO_CELLULAR_RESPONSE_TO_INORGANIC_SUBSTANCE	108	7	0.000523	0.0276	SLC25A24, HMBS, CDH1, SERPINF1, GUCY1B3, BMP6, GSN
GO biological processes (MSigDB v6.1 c5)	GO_REGULATION_OF_ANATOMICAL_STRUCTURE_MORPHOGENESIS	717	24	0.00054	0.0276	PINK1, ILK, CTTN, OLFM4, DACT1, THBS1, EPB42, IL4R, SERPINF1, LRG1, ZNF135, IL1B, PARVB, GHRL, PROK2, IL8, PF4, SPARC, GNA12, KEL, SDC2, FZD6, GSN, FOXO4
GO biological processes (MSigDB v6.1 c5)	GO_RESPONSE_TO_EXTERNAL_STIMULUS	1152	34	0.000548	0.0276	ALPL, SELP, HMBS, RNASE3, CMTM5, CTSG, SPTB, NPRL3, IL4R, IRF8, SLC6A4, ITGB3, ITGB3, ELANE, IL1B, BPI, SLPI, GHRL, PROK2, CPA3, IL8, PF4V1, PF4, PPBP, GUCY1A3, ACSL1, SPARC, BMP6, HIST1H3D, PIM1, TNFRSF21, DOCK4, DEFA4, CLU, GSN
GO biological processes (MSigDB v6.1 c5)	GO_PROTEIN_TARGETING_TO_MEMBRANE	61	5	0.000593	0.0296	PARD3, SRP54, EHD3, SSR3, ANK1
GWAS catalog reported genes (e91_r2018-02-06)	Mean platelet volume	192	10	0.000464	0.0302	PDLIM1, MRVI1, ENDOD1, ST3GAL4, GP1BA, ITGA2B, ITGB3, ITGB3, GP6, EHD3, SLC24A3
GO biological processes (MSigDB v6.1 c5)	GO_RESPONSE_TO_OXYGEN_CONTAINING_COMPOUND	937	29	0.000616	0.0303	ALPL, SELP, HMBS, CTSG, THBS1, CDH1, AARS, IRF8, SERPINF1, SLC6A4, ELANE, IL1B, SLPI, IL8, PF4V1, PF4, PPBP, GUCY1B3, ACSL1, SPARC, BMP6, PIM1, TNFRSF21, GNG11, PRKAR2B, GDAP1, GSN, PTGS1, FOXO4
Reactome (MSigDB v6.1 c2)	REACTOME_PEPTIDE_LIGAND_BINDING_RECEPTORS	69	5	0.00114	0.0321	HEBP1, GHRL, IL8, PF4, PPBP
GO biological processes (MSigDB v6.1 c5)	GO_CELL_SUBSTRATE_ADHESION	113	7	0.000708	0.0338	NID1, VCL, ILK, CTTN, JAM3, ITGA2B, ITGB3, ITGB3
GO biological processes (MSigDB v6.1 c5)	GO_CELL_JUNCTION_ASSEMBLY	88	6	0.000764	0.035	PARD3, VCL, ILK, CTTN, ITGB3, ITGB3, TNS1
GO cellular components (MSigDB v6.1 c5)	GO_NEURON_PART	838	25	0.00226	0.0355	ESPN, PINK1, PARD3, ILK, CTTN, HMBS, NRGN, STON2, GNB5, SERPINF1, SLC6A4, GNAZ, OSBP2, GHRL, TNFRSF21, TIAM2, PRKAR2B, DOCK4, CLU, ANK1, SDC2, SHARPIN, PTGS1, SYTL4, MPP1
Reactome (MSigDB v6.1 c2)	REACTOME_SIGNALING_BY_GPCR	328	13	0.00154	0.0377	ARHGEF12, HEBP1, GNB5, GNAZ, GHRL, IL8, PF4, PPBP, TIAM2, GNA12, GNG11, PRKAR2B, FZD6
Reactome (MSigDB v6.1 c2)	REACTOME_GPCR_DOWNSTREAM_SIGNALING	259	11	0.00168	0.0384	ARHGEF12, HEBP1, GNB5, GNAZ, GHRL, IL8, PF4, PPBP, TIAM2, GNA12, GNG11
GO biological processes (MSigDB v6.1 c5)	GO_NEGATIVE_REGULATION_OF_APOPTOTIC_SIGNALING_PATHWAY	146	8	0.000906	0.0388	PINK1, MUC1, CTTN, THBS1, IL1B, PF4, CLU, GATA1
GO biological processes (MSigDB v6.1 c5)	GO_REGULATION_OF_MUSCLE_CONTRACTION	91	6	0.000933	0.0388	CTTN, MYL9, PROK2, GUCY1A3, DOCK4, PTGS1
GO biological processes (MSigDB v6.1 c5)	GO_RESPONSE_TO_CORTICOSTEROID	118	7	0.000941	0.0388	ALPL, HMBS, SERPINF1, IL1B, SPARC, BMP6, PTGS1
GO cellular components (MSigDB v6.1 c5)	GO_CELL_JUNCTION	758	23	0.00258	0.0394	FRMD4A, PARD3, VCL, PDLIM1, ILK, CTTN, CAPN5, ESAM, JAM3, TSPAN9, DACT1, STON2, CDH1, ITGA2B, ITGB3, ITGB3, DSC1, EHD3, TNS1, PARVB, GNA12, SHARPIN, GSN, RAP2C
GO biological processes (MSigDB v6.1 c5)	GO_CELL_JUNCTION_ORGANIZATION	120	7	0.00105	0.0412	PARD3, VCL, ILK, CTTN, CDH1, ITGB3, ITGB3, TNS1
GO biological processes (MSigDB v6.1 c5)	GO_GLIAL_CELL_DIFFERENTIATION	94	6	0.00113	0.044	TSPAN2, PARD3, ILK, HMBS, CLU, GSN
GO biological processes (MSigDB v6.1 c5)	GO_REGULATION_OF_CELLULAR_RESPONSE_TO_TRANSFORMING_GROWTH_FACTOR_BETA_STIMULUS	69	5	0.00114	0.044	PPM1A, THBS1, LRG1, LTBP1, FBN2
GO biological processes (MSigDB v6.1 c5)	GO_ESTABLISHMENT_OF_PROTEIN_LOCALIZATION_TO_MEMBRANE	151	8	0.00115	0.044	PARD3, SRP54, CDH1, EHD3, SSR3, BAG6, TSPAN33, ANK1
Reactome (MSigDB v6.1 c2)	REACTOME_AXON_GUIDANCE	171	8	0.00271	0.0452	ARHGEF12, SPTB, ITGA2B, ITGB3, ITGB3, MYL9, LIMK2, ABLIM3, ANK1
GO biological processes (MSigDB v6.1 c5)	GO_POSITIVE_REGULATION_OF_NUCLEOCYTOPLASMIC_TRANSPORT	96	6	0.00128	0.0469	DACT1, PPM1A, CDH1, IL1B, EGF, BMP6
GO molecular functions (MSigDB v6.1 c5)	GO_SULFUR_COMPOUND_BINDING	143	8	0.000781	0.0477	SELP, CTSG, THBS1, PCSK6, ELANE, PF4V1, PF4, C6orf25
TF targets (MSigDB v6.1 c3)	PAX8_B	68	6	0.000156	0.0479	TSPAN2, NRGN, PPM1A, ABLIM3, CALD1, BNC2
GWAS catalog reported genes (e91_r2018-02-06)	Hip circumference adjusted for BMI	70	5	0.00123	0.0487	PPM1A, NPRL3, LTBP1, BMP6, GNA12
